# Frequency of a nucleotide overhang at the 5’ end of hemorrhagic fever mammarenavirus genomes in public sequence data

**DOI:** 10.1101/2022.02.04.479072

**Authors:** Yutaro Neriya, Shohei Kojima, Mai Kishimoto, Arata Sakiyama, Takao Iketani, Tadashi Watanabe, Yuichi Abe, Hiroshi Shimoda, Keisuke Nakagawa, Takaaki Koma, Yusuke Matsumoto

## Abstract

Mammarenaviruses, such as Lassa virus and South American hemorrhagic fever (SAHF) virus, cause severe hemorrhagic fevers in humans, and pose major threats to public health. Mammarenaviruses consist of a bi-segmented negative-sense RNA genome in which the 5’ and 3’ ends form complementary strands that serve as a replication promoter. Some mammarenaviruses have a nucleotide overhang at the 5’ genome end. By examining the complementarity of 5’ and 3’ genome ends using public mammarenavirus genome sequences, we found that the 5’ guanine overhang (5’-G overhang) was present more frequently in Lassa and SAHF viruses than in other viruses. The 5’-G overhang in the Lassa and SAHF virus sequences was found to be restricted to the L and S segments, respectively. If the genome end sequence data in the public database are accurate, the 5’-G overhang may be related to the high pathogenicity of mammarenaviruses in humans.
