## Supplementary Table 1 for "Frequency of a nucleotide overhang at the 5’ end of hemorrhagic fever mammarenavirus genomes in public sequence data"

### Sheet: Promoter list
Species	Virus name	Virus name abbreviation	Virus isolate designation	GENBANK accession		Genome length (nt)		Promoter structure		L										S
				L	S	L	S	L	S	Comlementarity		Nucleotides								Complementarity		Nucleotides
										G:C	A:U	5'A	5'U	5'G	5'C	3'A	3'U	3'G	3'C	G:C	A:U	5'A	5'U	5'G	5'C	3'A	3'U	3'G	3'C
Allpahuayo mammarenavirus	Allpahuayo virus	AALV	CHLP-2472	AY216502.2	AY081210.1	7053	3382	5'-CGCACCGGGGAUCCUAGGCUUUCCUUGAUCAUGGAUGUUC ******* ***** ******** *** *** * ** * 3'-GCGUGGCUCCUAGAAUCCGAAAAUAACAAGUGCGUAACAC	5'-CGCACAGUGGAUCCUAGGCAUUUCCUUGAUCACGCCUGUG *********************** * * * * 3'-GCGUGUCACCUAGGAUCCGUAAAUCCUAUUGCGAAACGAU	15	15	6	14	12	7	11	9	11	10	14	13	7	11	11	10	10	9	12	10
Serra do Navio mammarenavirus	Amaparí virus	AMAV	BeAn 70563	AY216517	AF485256	7046	3341	5'-CGCACCGAGGAUCCUAGGCGAAAUUUGACUAUGGAUGAAA ******* ************ ** ** ** 3'-GCGUGGCCCCUAGGAUCCGCAUUGAAAGUGCGAAUAACGA	5'-CGCACAGUGGAUCCUAGGCGCAAUUGUUCACGCAAUUUUG ******************* **** * * * 3'-GCGUGUCACCUAGGAUCCGUUAAAACAGAUUGAGAACACG	14	11	13	8	11	8	11	7	12	10	13	13	9	11	10	10	13	8	10	9
Bear Canyon mammarenavirus	Bear Canyon virus	BCNV	AV A0070039	AY924390	AY924391	7102	3339	5'-CGCACCGUGGAUCCUAGGCUUUACUGGUCAUUGCGCAAAG ******************* ** ** ** * ** 3'-GCGUGGCACCUAGGAUCCGUAAGGAAAUAGUACUCACUUA	5'-CGCACAGUGGAUUCUAGGCGAUUUUUGUUCACGCUUCCUG ************ ****** * *** * 3'-GCGUGUCACCUAGGAUCCGAAACCUCUAAGAUGCGUAGUU	16	12	8	10	11	11	12	9	10	9	13	10	6	14	10	10	10	10	10	10
Chapare mammarenavirus	Chapare virus	CHAPV	810419	EU260464	EU260463	7107	3357	5'-CGCACAGUGGAUCCUAGGCGUUACUAGGUCUUCAAUUCUU ******************** * * 3'-GCGUGUCACCUAGGAUCCGCUUAAAACAGAUUCACUUAUU	5'-UCGCACAGUGGAUCCUAGGCGCUUUUUGGUCACGCAUAAA ******************** **** * * * 3'-AGCGUGUCACCUAGGAUCCGUAAAAACCAUUCGUUAAAGA	14	8	8	13	9	10	11	12	7	10	14	13	9	11	10	10	14	9	8	9
Cupixi mammarenavirus	Cupixi virus	CUPXV	BeAn 119303	AY216519	AF512832	7106	3332	5'-CGCACCGGGGAUCCUAGGCGACACGUGAUAAUGGAUGAAA ******************** ** * * 3'-GCGUGGCCCCUAGGAUCCGCAUUGAUCGUGAUGUAUGAUA	5'-CGCACAGUGGAUCCUAGGCGACAUUGACGACGCAUUGCUU ******************* *** * *** 3'-GCGUGUCACCUAGGAUCCGUAAAAACAGAAAGUGAACUCC	17	7	12	6	13	9	8	11	12	9	15	11	9	9	11	11	14	7	9	10
Flexal mammarenavirus	Flexal virus	FLEV	BeAn 293022	EU627611	AF512831	7038	3410	5'-CGCACCGGGGAUCCUAGGCUUUUAUUGGAUCUGCGCACUG *********************** * * ** 3'-GCGUGGCCCCUAGGAUCCGAAAAGAUCUAGUACCUACUUU	5'-CGCACAGUGGAUCCUAGGCAUUUUCCUGAAUCUGCGCAAC ************************ * ** ** 3'-GCGUGUCACCUAGGAUCCGUAAAAUCCUUGAGUAACGCGU	16	11	6	11	12	11	10	10	9	11	15	14	9	10	9	12	10	10	10	10
Guanarito mammarenavirus	Guanarito virus	GTOV	INH-95551	AY358024	AF485258.1	7081	3342	5'-GCGCACAGUGGAUCCUAGGCGUAACUUUCACGCCUAUAAG ******************** ** ** ** * 3'- GCGUGUCACCUAGGAUCCGCUUUAAACUGUUACCUACUU	5'-CGCACAGUGGAUCCUAGGCGUUUUUACUCACGCAAUAAUU ******************* ***** * * 3'-GCGUGUCACCUAGGAUCCGUAAAAACAGAAUCAGAAGAUG	13	14	10	9	10	11	8	13	7	11	13	13	10	12	8	10	15	7	10	8
Argentinian mammarenavirus	Junín virus	JUNV	XJ13	AY358022	AY358023	7114	3411	5'-GCGCACAGUGGAUCCUAGGCGUAACUUCAUCAUUAAAUCU ******************** **** * *** * 3'- GCGUGUCACCUAGGAUCCGCCGUGAACUCGUACCUCCUU	5'-GCGCACAGUGGAUCCUAGGCGAUUUUGGUUACGCUAUAAU ******************* * * ** ** * * 3'- GCGUGUCACCUAGGAUCCGUAUCACAGAUUGUGAAAGUG	15	14	11	11	8	10	6	10	9	14	14	13	9	12	11	8	10	10	11	8
Lassa mammarenavirus	Lassa virus	LASV	G2295-SLE-2012	U73034	J04324	7286	3400	5'-CGCACCGGGGAUCCUAGGCAAUUUGGUUGUUCUUUUUUGA ******* ************ * ** * * *** 3'-GCGUGGCUCCUAGGAUCCGUAAUUCCGAUAGAUUAAAUUA	5'-GCGCACCGGGGAUCCUAGGCAUUUUUGGUUGCGCAAUUCA ***** * *********** ** * 3'- GCGUGUCACCUAGGAUCCGAUAACCUAACGCGAAACGAA	15	12	6	15	11	8	11	12	9	8	12	8	8	11	11	10	14	6	9	11
Latino mammarenavirus	Latino virus	LATV	MARU 10924	EU627612	AF512830	7174	3474	5'-CGCACCGAGGAUCCUAGGCACAAACAGCUCACGCCUCCUG ******************** * *** * * * 3'-GCGUGGCUCCUAGGAUCCGUAAGGAACUAGUACCUACUAU	5'-CGCACAGUGGAUCCUAGGCUUAAAGGAUACGCUUACAGAA ******************* * ****** * * 3'-GCGUGUCACCUAGGAUCCGUAAAUCCUAUUGCGAAACGUG	16	11	10	5	9	16	10	10	10	10	14	14	13	8	10	9	10	10	10	10
Lunk mammarenavirus	Lunk virus	LNKV	NKS-1	AB693151	AB693150	7195	3419	5'-CGCACCGGGGAUCCUAGGCUUUUUGGUUUGCGCUUUGAAC ******* ************ *** * * *** 3'-GCGUGGCUCCUAGGAUCCGAUAAAACUACGCGUAAAAACC	5'- CGCACCGGGGAUCCUAGGCAUUUUGGAUUGCGCUUUGU ***** * *********** ** ** ** *** * 3'-GCGCGUGUCACCUAGGAUCCGCUUAAUCUCGCGUCAAAGA	14	13	5	13	12	10	13	7	9	11	15	12	5	12	12	9	9	9	10	12
Lymphocytic choriomeningitis mammarenavirus	lymphocytic choriomeningitis virus	LCMV	Armstrong 53b	AY847351	AY847350	7228	3376	5'-CGCACCGGGGAUCCUAGGCGUUUAGUUGCGCUGUUUGGUU ******* *********** *** * ***** * 3'-GCGUGGCUCCUAGGAUCCGAAAAACUACGCGUUACCUACU	5'-CGCACCGGGGAUCCUAGGCUUUUUGGAUUGCGCUUUCCUC ***** * *********** *** ** ** ** 3'-GCGUGUCACCUAGGAUCCGUAAACUAACGCGUAAACAGAA	18	10	4	13	14	9	10	9	9	12	15	11	4	13	11	12	14	7	9	10
Machupo mammarenavirus	Machupo virus	MACV	Carvallo	AY358021	AY129248	7196	3439	5'-GCGCACAGUGGAUCCUAGGCGUAACUAGAUCAAGUUUUGC ******************* * * * * 3'- GCGUGUCACCUAGGAUCCGGCAGCAAUUCAAACCUACAC	5'-CGCACAUGUGAUCCUAGGCGAUUCUUGAUCGCGCUUAUUA ****** ********** * * * 3'-GCGUGUCACCUAGGAUCCGUUUCACAGAUUGAGAAGAUGA	13	10	10	10	11	9	11	7	8	13	10	9	8	13	9	10	11	10	11	8
Mobala mammarenavirus	Mobala virus	MOBV	Acar 3080	DQ328876	AY342390	7325	3380	5'-CGCACCGGGGAUCCUAGGCAAUUUUGGAAGUCAAAACCUG ******************** *** * * 3'-GCGUGGCCCCUAGGAUCCGUAAAACCGAUAGAAAAACCUU	5'-CGCACAGUGGAUCCUAGGCAUUUUGAACUGCGCUACAAAA ******************* *** * * 3'-GCGUGUCACCUAGGAUCCGCUUAACCAACGCGAUUAACCU	15	10	11	8	11	10	13	7	9	11	13	11	12	9	9	10	10	9	8	13
Mopeia mammarenavirus	Mopeia virus	MOPV	Mozambique	DQ328875.1	DQ328874.1	7242	3384	5'-CGCACCGAGGAUCCUAGGCAAUUGAGUUUGUUUCUUUAGU ******************** ** *** * 3'-GCGUGGCUCCUAGGAUCCGUAAAACCAACAGAUUUCUGAU	5'-CGCACCGGGGAUCCUAGGCUUUUUUGAUUGCGCAAAUUUC ******************** * * ** 3'-GCGUGGCCCCUAGGAUCCGAUUAGCUAACGCGAUUAUCCU	14	12	8	11	14	10	10	9	8	10	14	10	7	8	13	10	10	10	10	12
Oliveros mammarenavirus	Oliveros virus	OLVV	3229	AY216514	U34248	7184	3535	5'-CGCACCGGGGAUCCUAGGCAUUCCUUGAUCAUGGAUGAAA ******************** ** *** * * * 3'-GCGUGGCCCCUAGGAUCCGUGUUUGACAAGUGCGAAGAUC	5'-GCGCACCGGGGAUCCUAGGCUUUUAACUAACGCAUUACAG ***** * *********** * ** * ** 3'- GCGUGUCACCUAGGAUCCGUAUAUCCUAUUGCGAAACGA	17	11	10	9	11	10	8	9	13	10	12	11	10	9	10	11	10	10	9	10
Paraguayan mammarenavirus	Paraná virus	PRAV	12056	EU627613	AF485261	7088	3406	5'-CGCACCGAGGAUCCUAGGCUUAUUGAUCUUCGCGCAUAUA ********************* * * * 3'-GCGUGGCUCCUAGGAUCCGAAGGAUCUAGUACUGCCUUUA	5'-CGCACAGUGGAUCCUAGGCUAUUGAGAAUCUCUGCGCAUU ******************** * ** * * 3'-GCGUGUCACCUAGGAUCCGACUUAACCUAAUGCGAAGACC	14	10	9	11	9	11	8	11	11	10	15	10	9	11	10	10	11	8	9	12
Pirital mammarenavirus	Pirital virus	PIRV	VAV-488	AY494081	AF485262	7089	3393	5'-CGCACAGUGGAUCCUAGGCUUUUUUGGAUCACGCUUACCC **************** ***** * ** ** * * 3'-GCGUGUCACCUAGGAUGCGAAAGGAACUUGUACCUCCUUG	5'-CGCACAGUGGAUCCUAGGCAUACAAGUCUACGCCUUACUC ******************** ***** **** ** *** 3'-GCGUGUCACCUAGGAUCCGUUUGUUCCUUUGCGAAACGAG	15	13	7	12	9	12	9	10	11	10	19	15	10	9	8	13	7	12	11	10
Pichinde mammarenavirus	Pichinde virus	PICHV	An4763	JN378748.1	JN378747.1	7057	3421	5'-CGCACCGGGGAUCCUAGGCAUCUUUGGGUCACGCUUCAAA ******* ************* * * * *** * ** 3'-GCGUGGCUCCUAGGAUCCGUAAAGAACUAGUACCUCCUUA	5'-CGCACCGGGGAUCCUAGGCAUACCUUGGACGCGCAUAUUA ***** * *********** ** * * *** 3'-GCGUGUCACCUAGGAUCCGCUAAGAUCUAGUGCGACAUGC	16	13	8	10	9	10	11	9	12	11	18	6	9	9	8	9	11	11	12	11
Brazilian mammarenavirus	Sabiá virus	SBAV	SPH114202	AY358026	U41071	7133	3366	5'-GCGCACAGUGGAUCCUAGGCAUUGCUUUCACGCUUUGAGG ******************** * * ** 3'- GCGUGUCACCUAGGAUCCGUCUUGGCAUUGAAUUUGAAG	5'-GCGCACCGGGGAUCCUAGGCGUUUUUUAGUCACGCUUAAA ***** * *********** ** * * 3'- GCGUGUCACCUAGGAUCCGUUUAACAGAUGGAAAUGACC	14	10	7	11	12	10	8	12	11	8	13	8	8	11	11	10	11	9	10	9
Tacaribe mammarenavirus	Tacaribe virus	TCRV	bei	MT478050.1	MT478051.1	7103	3421	5'-CGCACCGGGGAUCCUAGGCGUUACGUGCACUCUUCUUUAU ******* ************ ** ** * * * 3'-GCGUGGCUCCUAGGAUCCGCCGUGAACUGGUACCUACUUU	5'-CGCACCGGGGAUCCUAGGCAUUUCUUGUCCAUAUUUGCCU ***** * ************ * * * * *** ** 3'-GCGUGUCACCUAGGAUCCGUUUAACAGAUUGAGAAAGUGA	17	9	6	6	12	11	10	11	12	12	13	14	6	12	13	10	9	11	12	7
Tamiami mammarenavirus	Tamiami virus	TMMV	W10777	AY924393	AF485263	7141	3533	5'-CGCACCGUGGAUCCUAGGCAGUUACAGACUCUGCGCUUAG ***** ************** * ** ** 3'-GCGUGUCACCUAGGAUCCGUAAGGAACUAGUACAGACUCA	5'-CGCACAGUGGAUCCUAGGCGUUUCUUGAGCUUGCGCAAAU ******************* ** * **** * 3'-GCGUGUCACCUAGGAUCCGAUAAUCCACUAUAUGCGUAUC	14	10	8	9	11	12	12	8	10	10	15	12	8	11	11	10	10	11	8	11
Whitewater Arroyo mammarenavirus	Whitewater Arroyo virus	WWAV	AV 9310135	AY924395	AF228063	7132	3316	5'-CGCACCGAGGAUCCUAGGCUAUUCUGGAGAUUGCGCAAUU ***** * *********** **** ** ** *** 3'-GCGUGUCACCUAGGAUCCGUAAAGAACUAGUACUAACUAA	5'-CGCACAGUGGAUCCUAGGCGUUUUGACUUGCGCAAUUAAU ******************* * * * * * ** 3'-GCGUGUCACCUAGGAUCCGAAUAUCCUAUAGUCGCGUUUU	15	13	9	10	11	10	14	9	8	9	14	12	9	12	10	9	8	13	9	10
								Red: overhang	Red: overhang
